# Immunogenetic diversity and haemosporidian parasitization in European bluethroats (*Luscinia svecica*): do diverse genes warrant fewer parasites?

**DOI:** 10.1101/2025.09.03.673962

**Authors:** Dragomir Damnjanović, Masoud Nazarizadeh, Václav Pavel, Bohumír Chutný, Arild Johnsen, Milena Nováková, Jan Štefka

## Abstract

The health and fitness of vertebrates are constantly challenged by environmental stresses, which include exposure to diseases that pose significant evolutionary pressures on immune genes. The bluethroat (*Luscinia svecica*), has been extensively studied for its haemosporidian parasite diversity across Europe showing a high diversity and prevalence rate. Given possible evolutionary pressure exerted by these pathogens, the present study used high-throughput amplicon sequencing to explore the genetic diversity and selection mechanisms of three immunity genes (MHC I exon 3, TLR3 and TLR4) in three European bluethroat populations. Specifically, we seek to (1) characterize the genetic diversity of these immunity genes, (2) detect selection signatures shaping their diversity, and (3) investigate the relationship between these immunity genes and haemosporidian parasites (*Plasmodium* and *Leucocytozoon*). Selection analysis was conducted using *FUBAR* and *SLAC* methods, whereas GLM regression was employed to explore the correlation between MHC genes and haemosporidian parasites. Despite geographical and ecological differences, nucleotide and haplotype diversities were similar across all populations. Most frequent haplotypes were found to be shared by both red-spotted (*L. s. svecica*) and white-spotted (*L. s. cyanecula*) bluethroat subspecies. The “insular” Krkonoše population, despite being biogeographically peripheral and experiencing minor inbreeding, did not show significantly reduced immunogenetic diversity. Selection analysis revealed a higher presence of purifying selection in TLR genes and a combination of purifying and diversifying selection in the MHC gene, reflecting their evolutionary constraints and functional importance, while haemosporidian parasite pressure was not a major driver of genetic diversity.
