## Supplementary Table S1 for "Immunogenetic diversity and haemosporidian parasitization in European bluethroats (*Luscinia svecica*): do diverse genes warrant fewer parasites?"

### Sheet: Codon Omega Results
Codon#	Codon Start	Triplet	Syn (s)	Nonsyn (n)	Syn sites (S)	Nonsyn sites (N)	dS	dN	dN-dS	P-value	Normalized dN-dS
58	172	TAC	0	28	0.88083	2.03046	0	13.79	13.79	4.15194e-05	6.05282
64	190	GTG	0	25	0.849576	2.07447	0	12.0513	12.0513	0.000187533	5.28964
10	28	CGA	0	15	0.865787	2.08884	0	7.18103	7.18103	0.0055085	3.15196
32	94	GGG	0	14	0.781615	2.09762	0	6.67422	6.67422	0.0118658	2.92951
108	322	ATG	1	21	0.7507	2.2493	1.33209	9.33624	8.00415	0.0147798	3.51325
85	253	GGA	0	8	1	2	0	4	4	0.0390184	1.75571
26	76	TAC	0	23	0.310586	2.17636	0	10.5681	10.5681	0.0465031	4.63864
75	223	GTC	8.16667	52.8333	0.662701	2.27592	12.3233	23.2141	10.8908	0.0550334	4.78027
100	298	CCT	0	7	1	2	0	3.5	3.5	0.0585277	1.53625
41	121	GGA	0	6	0.999641	2.00015	0	2.99977	2.99977	0.087868	1.31669
93	277	CGC	0	6	0.989106	2.01089	0	2.98375	2.98375	0.0907	1.30965
80	238	ATC	2	13	0.922607	2.07739	2.16777	6.25784	4.09007	0.114512	1.79525
16	46	CTC	0	5	0.965108	2.03489	0	2.45713	2.45713	0.143582	1.07851
23	67	CAT	0	5	0.962185	2.03781	0	2.45361	2.45361	0.144616	1.07696
8	22	TGG	4	28	0.596204	2.19022	6.70911	12.7841	6.075	0.155096	2.66649
22	64	GTC	0.5	6.5	0.968006	2.03199	0.516526	3.19883	2.6823	0.174456	1.17734
27	79	CGG	0	5	0.843401	2.09066	0	2.39159	2.39159	0.183684	1.04974
42	124	GCC	4	15	0.99856	2.00144	4.00577	7.49461	3.48884	0.189119	1.53135
13	37	GGC	0	4	1	2	0	2	2	0.197531	0.877857
25	73	ACC	0	4	0.980565	2.00165	0	1.99835	1.99835	0.202954	0.877132
35	103	TTC	0	12	0.271138	2.24245	0	5.35129	5.35129	0.254181	2.34883
65	193	GCT	0	3	1	2	0	1.5	1.5	0.296296	0.658393
102	304	GGA	0	3	0.996002	2.0017	0	1.49873	1.49873	0.297736	0.657835
12	34	TCC	5	29	0.466891	2.04217	10.7091	14.2006	3.49146	0.373806	1.5325
61	181	GGT	0	6	0.37948	2.62052	0	2.28962	2.28962	0.444219	1.00498
3	7	CCA	0	2	1.00017	1.99905	0	1.00048	1.00048	0.444251	0.439138
68	202	TTT	5.5	34.5	0.439447	2.34828	12.5157	14.6916	2.17589	0.467072	0.955062
110	328	GAC	1	18	0.271138	2.72886	3.68815	6.59616	2.908	0.477438	1.27641
72	214	CTG	1	2	1.26061	1.7378	0.793266	1.15088	0.357615	0.618352	0.156967
74	220	AAC	0	5	0.271138	2.72886	0	1.83227	1.83227	0.622732	0.804234
4	10	GAT	0	2	0.564911	2.43509	0	0.821325	0.821325	0.658851	0.360503
24	70	GGA	0	1	1	2	0	0.5	0.5	0.666667	0.219464
51	151	GCT	0	1	1	2	0	0.5	0.5	0.666667	0.219464
98	292	AGA	0	1	1	2	0	0.5	0.5	0.666667	0.219464
15	43	GAC	0	4	0.279149	2.70564	0	1.47839	1.47839	0.67519	0.648908
47	139	GCG	1	2	1	2	1	1	0	0.740741	0
2	4	TCT	1	2	0.999532	2.00047	1.00047	0.999766	-0.000701844	0.740949	-0.000308059
109	325	GAG	0	2	0.356077	2.32364	0	0.860717	0.860717	0.7519	0.377793
114	340	CAG	0	2	0.36149	2.36965	0	0.844006	0.844006	0.752802	0.370458
33	97	CAG	3	10	0.51147	2.22172	5.86545	4.50102	-1.36443	0.785804	-0.598889
67	199	AGT	13	22	0.925765	2.04437	14.0424	10.7612	-3.28121	0.828522	-1.44022
44	130	AGA	1	3	0.47904	2.26146	2.08751	1.32657	-0.760933	0.856597	-0.333995
79	235	TGG	0	1	0.371788	2.28082	0	0.438438	0.438438	0.859841	0.192443
104	310	TGG	0	1	0.356491	2.28747	0	0.437165	0.437165	0.865168	0.191884
59	175	TGG	0	1	0.354277	2.29719	0	0.435314	0.435314	0.866384	0.191072
62	184	GAG	0	1	0.355804	2.32327	0	0.430428	0.430428	0.867191	0.188927
103	307	ATG	0	1	0.356781	2.64244	0	0.378438	0.378438	0.881042	0.166107
5	13	CCC	1	1	1	2	1	0.5	-0.5	0.888889	-0.219464
11	31	GTT	1	1	1	2	1	0.5	-0.5	0.888889	-0.219464
54	160	GTC	1	1	0.999531	2.00047	1.00047	0.499883	-0.500587	0.888993	-0.219722
101	301	GTG	1	1	0.998477	2.00069	1.00153	0.499828	-0.501698	0.889166	-0.220209
36	106	ATC	0	1	0.273021	2.72698	0	0.366706	0.366706	0.908993	0.160958
105	313	GAT	0	1	0.271138	2.72886	0	0.366453	0.366453	0.909621	0.160847
28	82	GAT	10	36	0.400014	2.34036	24.9991	15.3823	-9.61688	0.936471	-4.22112
73	217	GGG	2	1	0.995356	2.00232	2.00933	0.49942	-1.50991	0.963392	-0.662743
92	274	GAC	1	2	0.272474	2.72246	3.67007	0.734629	-2.93544	0.976675	-1.28845
71	211	TAC	2	2	0.271138	2.02116	7.37631	0.989531	-6.38677	0.993968	-2.80334
29	85	GGC	6	2	1	2	6	1	-5	0.997409	-2.19464
6	16	CGT	6	5	0.608053	2.34589	9.86756	2.13138	-7.73618	0.997654	-3.39563
20	58	GGA	7	2	1	2	7	1	-6	0.999035	-2.63357
63	187	AAC	3	1	0.271607	2.72839	11.0454	0.366516	-10.6789	0.999933	-4.68726
84	250	GTT	8	1	1	2	8	0.5	-7.5	0.999949	-3.29196
69	205	ACG	20	2	0.995397	2.0046	20.0925	0.997704	-19.0948	1	-8.38124
19	55	GAC	15	0	0.271138	2.72886	55.3223	0	-55.3223	1	-24.2825
31	91	GAT	7	0	0.271138	2.72886	25.8171	0	-25.8171	1	-11.3318
45	133	TTC	4	0	0.271138	2.72886	14.7526	0	-14.7526	1	-6.47534
7	19	ACA	4	0	1	2	4	0	-4	1	-1.75571
18	52	TCT	2	0	1	2	2	0	-2	1	-0.877857
21	61	AGC	4	0	1	2	4	0	-4	1	-1.75571
30	88	TAC	10	0	0.271138	2	36.8815	0	-36.8815	1	-16.1884
39	115	GAC	1	0	0.271138	2.72886	3.68815	0	-3.68815	1	-1.61884
40	118	CTC	6	0	1	2	6	0	-6	1	-2.63357
43	127	AAG	8	0	0.362005	2.35943	22.0991	0	-22.0991	1	-9.69993
76	226	TGC	1	0	0.271138	2.72886	3.68815	0	-3.68815	1	-1.61884
77	229	CCA	1	0	1	2	1	0	-1	1	-0.438928
81	241	CAG	1	0	0.358083	2.37078	2.79265	0	-2.79265	1	-1.22577
86	256	TAT	2	0	0.271138	2	7.37631	0	-7.37631	1	-3.23767
90	268	GAG	1	0	0.35641	2.32163	2.80576	0	-2.80576	1	-1.23153
97	289	AGC	2	0	1	2	2	0	-2	1	-0.877857
99	295	ATT	1	0	0.271138	2.72886	3.68815	0	-3.68815	1	-1.61884
106	316	TTA	2	0	0.630155	2.06998	3.17382	0	-3.17382	1	-1.39308
113	337	ATG	2	0	0.35734	2.64266	5.59692	0	-5.59692	1	-2.45665
48	142	GCC	22	0	1	2	22	0	-22	1	-9.65643
83	247	TAC	21	7	0.271138	2.06019	77.4512	3.39775	-74.0535	1	-32.5042
1	1	ATC	0	0	0.271138	2.72886	0	0	0	N/A	0
9	25	TTG	0	0	0.627216	2.07291	0	0	0	N/A	0
14	40	TGT	0	0	0.271138	2.72886	0	0	0	N/A	0
17	49	CTG	0	0	1.27114	1.72886	0	0	0	N/A	0
34	100	GAT	0	0	0.271138	2.72886	0	0	0	N/A	0
37	109	TCC	0	0	1	2	0	0	0	N/A	0
38	112	TTT	0	0	0.271138	2.72886	0	0	0	N/A	0
46	136	GTG	0	0	1	2	0	0	0	N/A	0
49	145	GAC	0	0	0.271138	2.72886	0	0	0	N/A	0
50	148	AGC	0	0	1	2	0	0	0	N/A	0
52	154	GCT	0	0	1	2	0	0	0	N/A	0
53	157	GAG	0	0	0.356077	2.32196	0	0	0	N/A	0
55	163	ACC	0	0	1	2	0	0	0	N/A	0
56	166	AGG	0	0	1	2	0	0	0	N/A	0
57	169	AGG	0	0	1	2	0	0	0	N/A	0
60	178	GAA	0	0	0.440749	2.23729	0	0	0	N/A	0
66	196	GAG	0	0	0.356077	2.32196	0	0	0	N/A	0
70	208	AAT	0	0	0.271138	2.72886	0	0	0	N/A	0
78	232	GAA	0	0	0.440749	2.23729	0	0	0	N/A	0
82	244	AAA	0	0	0.440749	2.28068	0	0	0	N/A	0
87	259	GGG	0	0	1	2	0	0	0	N/A	0
88	262	CAG	0	0	0.356077	2.37278	0	0	0	N/A	0
89	265	AAG	0	0	0.356077	2.36535	0	0	0	N/A	0
91	271	CTG	0	0	1.27114	1.72886	0	0	0	N/A	0
94	280	AAA	0	0	0.440749	2.28068	0	0	0	N/A	0
95	283	GGT	0	0	1	2	0	0	0	N/A	0
96	286	GGG	0	0	1	2	0	0	0	N/A	0
107	319	GGA	0	0	1	2	0	0	0	N/A	0
111	331	TTG	0	0	0.627216	2.07291	0	0	0	N/A	0
112	334	GGA	0	0	1	2	0	0	0	N/A	0
							4.28906	2.13501

### Sheet: Caption
Maximum Likelihood analysis of natural selection codon-by-codon
NOTE.--For each codon, estimates of the numbers of inferred synonymous (s) and nonsynonymous (n) substitutions are presented along with the numbers of sites that are estimated to be synonymous (S) and nonsyonymous (N). These estimates are produced using the joint Maximum Likelihood reconstructions of ancestral states under a Muse-Gaut model [1] of codon substitution and Felsenstein 1981 model [2]…
1. SV Muse, BS Gaut. (1994) A likelihood approach for comparing synonymous and nonsynonymous nucleotide substitution rates, with application to the chloroplast genome. Mol Biol Evol 11:715-724.
2. Felsenstein J. (1981). Evolutionary trees from DNA sequences: a maximum likelihood approach. J. Molecular Evolution 17:368-376.
3. Kosakovsky Pond, S. L., and Frost, S. D. W. (2005) Not So Different After All: A Comparison of Methods for Detecting Amino Acid Sites Under Selection . Mol Biol Evol 22:1208-1222.
4. Suzuki Y, Gojobori T. (1999) A method for detecting positive selection at single amino acid sites. Mol Biol Evol 16:1315-28.
5. Sergei L. Kosakovsky Pond, Simon D. W. Frost, Spencer V. Muse. (2005) HyPhy: hypothesis testing using phylogenies. Bioinformatics 21:676-679.
6. Kumar S., Stecher G., and Tamura K. (2016). MEGA7: Molecular Evolutionary Genetics Analysis version 7.0 for bigger datasets.Molecular Biology and Evolution 33:1870-1874.
Disclaimer: Although utmost care has been taken to ensure the correctness of the caption, the caption text is provided "as is" without any warranty of any kind. Authors advise the user to carefully check the caption prior to its use for any purpose and report any errors or problems to the authors immediately (www.megasoftware.net). In no event shall the authors and their employers be liable for a…
